# Shear Stress Induces a Time-Dependent Inflammatory Response in Human Monocyte-Derived Macrophages

**DOI:** 10.1101/2022.12.08.519590

**Authors:** Elysa Jui, Griffin Kingsley, Hong Kim T. Phan, Kavya L. Singampalli, Ravi K. Birla, Jennifer P. Connell, Sundeep G. Keswani, K. Jane Grande-Allen

## Abstract

Macrophages are innate immune cells that are known for their extreme plasticity, enabling diverse phenotypes that lie on a continuum. In a simplified model, they switch between pro-inflammatory (M1) and anti-inflammatory (M2) phenotypes depending on surrounding microenvironmental cues, which have been implicated in disease outcomes. Although considerable research has been focused on macrophage response to biochemical cues and mechanical signals, there is a scarcity of knowledge surrounding their behavior in response to shear stress. In this study, we applied varying magnitudes of shear stress on human monocyte-derived macrophages (MDMs) using a cone-and-plate viscometer and evaluated changes in morphology, gene expression, protein expression, and cytokine secretion over time. MDMs exposed to shear stress exhibited a rounder morphology compared to statically-cultured controls. RT-qPCR results showed significant upregulation of TNF-α, and analysis of cytokine release revealed increased secretion of IL-8, IL-18, fractalkine, and other chemokines. The upregulation of pro-inflammatory factors was evident with both increasing magnitudes of shear and time. Taken together, these results indicate that prolonged shear exposure induced a pro-inflammatory phenotype in human MDMs. These findings have implications for medical technology development, such as *in situ* vascular graft design wherein macrophages are exposed to shear and have been shown to affect graft resorption, and in delineating disease pathophysiology, for example to further illuminate the role of macrophages in atherosclerosis where shear is directly related to disease outcome.
