## Supplemental Data for "Shear Stress Induces a Time-Dependent Inflammatory Response in Human Monocyte-Derived Macrophages"

### Sheet: Abbreviations
The following sheets display the Two-Way ANOVA results and the Tukey's post hoc test for genes evaluated
Abbreviations	Definitions
SS	Sum of Squares
DF	Degrees of Freedom
MS	Mean Squares
N1	Number of all values within column/row 1
N2	Number of all values within column/row 2
Mean 1	Mean of values within column/row 1
Mean 2	Mean of values within column/row 2
MS(Error)	(SS(Subjects) + SS(Residuals)) / (DF(Subjects) + DF(Residuals))
SEDifference
q	(|Mean1 - Mean2|)/SEDifference

### Sheet: TGFB1
3 Hour
Number of families	1
Number of comparisons per family	3
Alpha	0.05
Tukey's multiple comparisons test	Mean Diff.	95.00% CI of diff.	Below threshold?	Summary	Adjusted P Value
Static vs. 15 Dynes	0.2089	-0.3223 to 0.7401	No	ns	0.5556	A-B
Static vs. 35 Dynes	0.01317	-0.4877 to 0.5140	No	ns	0.9972	A-C
15 Dynes vs. 35 Dynes	-0.1957	-0.7269 to 0.3355	No	ns	0.5949	B-C
Test details	Mean 1	Mean 2	Mean Diff.	SE of diff.	n1	n2	q	DF
Static vs. 15 Dynes	1.024	0.8154	0.2089	0.1967	5	4	1.502	11
Static vs. 35 Dynes	1.024	1.011	0.01317	0.1854	5	5	0.1004	11
15 Dynes vs. 35 Dynes	0.8154	1.011	-0.1957	0.1967	4	5	1.407	11
24 Hour
Number of families	1
Number of comparisons per family	3
Alpha	0.05
Tukey's multiple comparisons test	Mean Diff.	95.00% CI of diff.	Below threshold?	Summary	Adjusted P Value
Static vs. 15 Dynes	0.425	0.1162 to 0.7338	Yes	**	0.0099	A-B
Static vs. 35 Dynes	0.5966	0.2604 to 0.9328	Yes	**	0.002	A-C
15 Dynes vs. 35 Dynes	0.1716	-0.1800 to 0.5232	No	ns	0.3989	B-C
Test details	Mean 1	Mean 2	Mean Diff.	SE of diff.	n1	n2	q	DF
Static vs. 15 Dynes	1.008	0.5833	0.425	0.1106	5	4	5.435	9
Static vs. 35 Dynes	1.008	0.4117	0.5966	0.1204	5	3	7.007	9
15 Dynes vs. 35 Dynes	0.5833	0.4117	0.1716	0.1259	4	3	1.927	9
48 Hour
Number of families	1
Number of comparisons per family	3
Alpha	0.05
Tukey's multiple comparisons test	Mean Diff.	95.00% CI of diff.	Below threshold?	Summary	Adjusted P Value
Static vs. 15 Dynes	0.425	0.1162 to 0.7338	Yes	**	0.0099	A-B
Static vs. 35 Dynes	0.5966	0.2604 to 0.9328	Yes	**	0.002	A-C
15 Dynes vs. 35 Dynes	0.1716	-0.1800 to 0.5232	No	ns	0.3989	B-C
Test details	Mean 1	Mean 2	Mean Diff.	SE of diff.	n1	n2	q	DF
Static vs. 15 Dynes	1.008	0.5833	0.425	0.1106	5	4	5.435	9
Static vs. 35 Dynes	1.008	0.4117	0.5966	0.1204	5	3	7.007	9
15 Dynes vs. 35 Dynes	0.5833	0.4117	0.1716	0.1259	4	3	1.927	9

### Sheet: TNF
3 Hour
Number of families	1
Number of comparisons per family	3
Alpha	0.05
Tukey's multiple comparisons test	Mean Diff.	95.00% CI of diff.	Below threshold?	Summary	Adjusted P Value
Static vs. 15 Dynes	0.5112	0.02574 to 0.9967	Yes	*	0.0382	A-B
Static vs. 35 Dynes	0.537	0.04398 to 1.030	Yes	*	0.0317	A-C
15 Dynes vs. 35 Dynes	0.02577	-0.3281 to 0.3796	No	ns	0.981	B-C
Test details	Mean 1	Mean 2	Mean Diff.	SE of diff.	n1	n2	q	DF
Static vs. 15 Dynes	1.045	0.5341	0.5112	0.1892	3	9	3.82	17
Static vs. 35 Dynes	1.045	0.5084	0.537	0.1922	3	8	3.952	17
15 Dynes vs. 35 Dynes	0.5341	0.5084	0.02577	0.1379	9	8	0.2642	17
24 Hour
Number of families	1
Number of comparisons per family	3
Alpha	0.05
Tukey's multiple comparisons test	Mean Diff.	95.00% CI of diff.	Below threshold?	Summary	Adjusted P Value
Static vs. 15 Dynes	-6.317	-9.366 to -3.268	Yes	***	0.0007	A-B
Static vs. 35 Dynes	-15.83	-19.15 to -12.51	Yes	****	<0.0001	A-C
15 Dynes vs. 35 Dynes	-9.511	-12.98 to -6.039	Yes	****	<0.0001	B-C
Test details	Mean 1	Mean 2	Mean Diff.	SE of diff.	n1	n2	q	DF
Static vs. 15 Dynes	1.045	7.362	-6.317	1.092	5	4	8.181	9
Static vs. 35 Dynes	1.045	16.87	-15.83	1.189	5	3	18.83	9
15 Dynes vs. 35 Dynes	7.362	16.87	-9.511	1.243	4	3	10.82	9
48 Hour
Number of families	1
Number of comparisons per family	3
Alpha	0.05
Tukey's multiple comparisons test	Mean Diff.	95.00% CI of diff.	Below threshold?	Summary	Adjusted P Value
Static vs. 15 Dynes	-1.455	-1.614 to -1.296	Yes	****	<0.0001	A-B
Static vs. 35 Dynes	0.01606	-0.1577 to 0.1898	No	ns	0.9653	A-C
15 Dynes vs. 35 Dynes	1.471	1.283 to 1.659	Yes	****	<0.0001	B-C
Test details	Mean 1	Mean 2	Mean Diff.	SE of diff.	n1	n2	q	DF
Static vs. 15 Dynes	1.003	2.458	-1.455	0.05786	6	4	35.56	10
Static vs. 35 Dynes	1.003	0.987	0.01606	0.06339	6	3	0.3584	10
15 Dynes vs. 35 Dynes	2.458	0.987	1.471	0.06846	4	3	30.39	10

### Sheet: CCR7
3 Hour
Number of families	1
Number of comparisons per family	3
Alpha	0.05
Tukey's multiple comparisons test	Mean Diff.	95.00% CI of diff.	Below threshold?	Summary	Adjusted P Value
Static vs. 15 Dynes	0.05366	-1.067 to 1.175	No	ns	0.9897	A-B
Static vs. 35 Dynes	0.6341	-0.4868 to 1.755	No	ns	0.2937	A-C
15 Dynes vs. 35 Dynes	0.5804	-0.4573 to 1.618	No	ns	0.3008	B-C
Test details	Mean 1	Mean 2	Mean Diff.	SE of diff.	n1	n2	q	DF
Static vs. 15 Dynes	1.004	0.9502	0.05366	0.3923	3	4	0.1935	8
Static vs. 35 Dynes	1.004	0.3698	0.6341	0.3923	3	4	2.286	8
15 Dynes vs. 35 Dynes	0.9502	0.3698	0.5804	0.3632	4	4	2.26	8
24 Hour
Number of families	1
Number of comparisons per family	3
Alpha	0.05
Tukey's multiple comparisons test	Mean Diff.	95.00% CI of diff.	Below threshold?	Summary	Adjusted P Value
Static vs. 15 Dynes	0.7109	0.2222 to 1.200	Yes	**	0.0089	A-B
Static vs. 35 Dynes	0.9778	0.4553 to 1.500	Yes	**	0.0022	A-C
15 Dynes vs. 35 Dynes	0.2668	-0.2219 to 0.7556	No	ns	0.304	B-C
Test details	Mean 1	Mean 2	Mean Diff.	SE of diff.	n1	n2	q	DF
Static vs. 15 Dynes	1.03	0.319	0.7109	0.166	3	4	6.058	7
Static vs. 35 Dynes	1.03	0.05219	0.9778	0.1774	3	3	7.794	7
15 Dynes vs. 35 Dynes	0.319	0.05219	0.2668	0.166	4	3	2.274	7
48 Hour
Number of families	1
Number of comparisons per family	3
Alpha	0.05
Tukey's multiple comparisons test	Mean Diff.	95.00% CI of diff.	Below threshold?	Summary	Adjusted P Value
Static vs. 15 Dynes	0.8805	0.6208 to 1.140	Yes	****	<0.0001	A-B
Static vs. 35 Dynes	1.01	0.7255 to 1.295	Yes	****	<0.0001	A-C
15 Dynes vs. 35 Dynes	0.1296	-0.1777 to 0.4369	No	ns	0.504	B-C
Test details	Mean 1	Mean 2	Mean Diff.	SE of diff.	n1	n2	q	DF
Static vs. 15 Dynes	1.016	0.1358	0.8805	0.09474	6	4	13.14	10
Static vs. 35 Dynes	1.016	0.006211	1.01	0.1038	6	3	13.76	10
15 Dynes vs. 35 Dynes	0.1358	0.006211	0.1296	0.1121	4	3	1.634	10

### Sheet: MRC1
3 Hour
Number of families	1
Number of comparisons per family	3
Alpha	0.05
Tukey's multiple comparisons test	Mean Diff.	95.00% CI of diff.	Below threshold?	Summary	Adjusted P Value
Static vs. 15 Dynes	-0.8094	-2.803 to 1.184	No	ns	0.5072	A-B
Static vs. 35 Dynes	-1.148	-3.142 to 0.8452	No	ns	0.2826	A-C
15 Dynes vs. 35 Dynes	-0.3389	-2.185 to 1.507	No	ns	0.8617	B-C
Test details	Mean 1	Mean 2	Mean Diff.	SE of diff.	n1	n2	q	DF
Static vs. 15 Dynes	1.002	1.811	-0.8094	0.6976	3	4	1.641	8
Static vs. 35 Dynes	1.002	2.15	-1.148	0.6976	3	4	2.328	8
15 Dynes vs. 35 Dynes	1.811	2.15	-0.3389	0.6459	4	4	0.7421	8
24 Hour
Number of families	1
Number of comparisons per family	3
Alpha	0.05
Tukey's multiple comparisons test	Mean Diff.	95.00% CI of diff.	Below threshold?	Summary	Adjusted P Value
Static vs. 15 Dynes	0.5871	0.01989 to 1.154	Yes	*	0.0435	A-B
Static vs. 35 Dynes	0.9407	0.3343 to 1.547	Yes	**	0.0063	A-C
15 Dynes vs. 35 Dynes	0.3536	-0.2136 to 0.9208	No	ns	0.2268	B-C
Test details	Mean 1	Mean 2	Mean Diff.	SE of diff.	n1	n2	q	DF
Static vs. 15 Dynes	1.062	0.4751	0.5871	0.1926	3	4	4.311	7
Static vs. 35 Dynes	1.062	0.1216	0.9407	0.2059	3	3	6.461	7
15 Dynes vs. 35 Dynes	0.4751	0.1216	0.3536	0.1926	4	3	2.596	7
48 Hour
Number of families	1
Number of comparisons per family	3
Alpha	0.05
Tukey's multiple comparisons test	Mean Diff.	95.00% CI of diff.	Below threshold?	Summary	Adjusted P Value
Static vs. 15 Dynes	0.8619	0.5132 to 1.211	Yes	***	0.0001	A-B
Static vs. 35 Dynes	0.9704	0.5884 to 1.352	Yes	***	0.0001	A-C
15 Dynes vs. 35 Dynes	0.1085	-0.3041 to 0.5211	No	ns	0.7572	B-C
Test details	Mean 1	Mean 2	Mean Diff.	SE of diff.	n1	n2	q	DF
Static vs. 15 Dynes	1.029	0.1674	0.8619	0.1272	6	4	9.582	10
Static vs. 35 Dynes	1.029	0.05894	0.9704	0.1394	6	3	9.848	10
15 Dynes vs. 35 Dynes	0.1674	0.05894	0.1085	0.1505	4	3	1.019	10
