## Supplemental Data for "Shear Stress Induces a Time-Dependent Inflammatory Response in Human Monocyte-Derived Macrophages"

### Sheet: Abbreviations
The following sheets display the Two-Way ANOVA results and the Tukey's post hoc test for circularity
Abbreviations	Definitions
SS	Sum of Squares
DF	Degrees of Freedom
MS	Mean Squares
N1	Number of all values within column/row 1
N2	Number of all values within column/row 2
Mean 1	Mean of values within column/row 1
Mean 2	Mean of values within column/row 2
MS(Error)	(SS(Subjects) + SS(Residuals)) / (DF(Subjects) + DF(Residuals))
SEDifference
q	(|Mean1 - Mean2|)/SEDifference

### Sheet: Circularity
Table Analyzed	Circularity Grouped Samples
Two-way ANOVA	Ordinary
Alpha	0.05
Source of Variation	% of total variation	P value	P value summary	Significant?
Interaction	9.7	<0.0001	****	Yes
Shear Rate	26.97	<0.0001	****	Yes
Timepoint	62.04	<0.0001	****	Yes
ANOVA table	SS	DF	MS	F (DFn, DFd)	P value
Interaction	0.04331	4	0.01083	F (4, 18) = 33.88	P<0.0001
Shear Rate	0.1204	2	0.06021	F (2, 18) = 188.4	P<0.0001
Timepoint	0.277	2	0.1385	F (2, 18) = 433.4	P<0.0001
Residual	0.005753	18	0.0003196
Data summary
Number of columns (Timepoint)	3
Number of rows (Shear Rate)	3
Number of values	27
Compare cell means with others in its row and its column
Number of families	6
Number of comparisons per row family	3
Number of comparisons per column family	3
Alpha	0.05
Tukey's multiple comparisons test	Mean Diff.	95.00% CI of diff.	Below threshold?	Summary	Adjusted P Value
Static
3 Hours vs. 24 Hours	0.06852	0.03126 to 0.1058	Yes	***	0.0005
3 Hours vs. 48 Hours	0.1494	0.1122 to 0.1867	Yes	****	<0.0001
24 Hours vs. 48 Hours	0.08089	0.04363 to 0.1181	Yes	****	<0.0001
15 Dynes
3 Hours vs. 24 Hours	0.1332	0.09599 to 0.1705	Yes	****	<0.0001
3 Hours vs. 48 Hours	0.2744	0.2372 to 0.3117	Yes	****	<0.0001
24 Hours vs. 48 Hours	0.1412	0.1039 to 0.1785	Yes	****	<0.0001
35 Dynes
3 Hours vs. 24 Hours	0.01167	-0.02559 to 0.04892	No	ns	0.7082
3 Hours vs. 48 Hours	0.3004	0.2632 to 0.3377	Yes	****	<0.0001
24 Hours vs. 48 Hours	0.2887	0.2515 to 0.3260	Yes	****	<0.0001
3 Hours
Static vs. 15 Dynes	-0.2152	-0.2524 to -0.1779	Yes	****	<0.0001
Static vs. 35 Dynes	-0.1599	-0.1972 to -0.1226	Yes	****	<0.0001
15 Dynes vs. 35 Dynes	0.05527	0.01801 to 0.09252	Yes	**	0.0037
24 Hours
Static vs. 15 Dynes	-0.1504	-0.1877 to -0.1132	Yes	****	<0.0001
Static vs. 35 Dynes	-0.2168	-0.2540 to -0.1795	Yes	****	<0.0001
15 Dynes vs. 35 Dynes	-0.06631	-0.1036 to -0.02906	Yes	***	0.0007
48 Hours
Static vs. 15 Dynes	-0.09013	-0.1274 to -0.05287	Yes	****	<0.0001
Static vs. 35 Dynes	-0.00889	-0.04614 to 0.02836	No	ns	0.8171
15 Dynes vs. 35 Dynes	0.08124	0.04398 to 0.1185	Yes	****	<0.0001
Test details	Mean 1	Mean 2	Mean Diff.	SE of diff.	N1	N2	q	DF
Static
3 Hours vs. 24 Hours	0.6725	0.604	0.06852	0.0146	3	3	6.638	18
3 Hours vs. 48 Hours	0.6725	0.5231	0.1494	0.0146	3	3	14.48	18
24 Hours vs. 48 Hours	0.604	0.5231	0.08089	0.0146	3	3	7.837	18
15 Dynes
3 Hours vs. 24 Hours	0.8876	0.7544	0.1332	0.0146	3	3	12.91	18
3 Hours vs. 48 Hours	0.8876	0.6132	0.2744	0.0146	3	3	26.59	18
24 Hours vs. 48 Hours	0.7544	0.6132	0.1412	0.0146	3	3	13.68	18
35 Dynes
3 Hours vs. 24 Hours	0.8324	0.8207	0.01167	0.0146	3	3	1.13	18
3 Hours vs. 48 Hours	0.8324	0.532	0.3004	0.0146	3	3	29.11	18
24 Hours vs. 48 Hours	0.8207	0.532	0.2887	0.0146	3	3	27.98	18
3 Hours
Static vs. 15 Dynes	0.6725	0.8876	-0.2152	0.0146	3	3	20.85	18
Static vs. 35 Dynes	0.6725	0.8324	-0.1599	0.0146	3	3	15.49	18
15 Dynes vs. 35 Dynes	0.8876	0.8324	0.05527	0.0146	3	3	5.354	18
24 Hours
Static vs. 15 Dynes	0.604	0.7544	-0.1504	0.0146	3	3	14.58	18
Static vs. 35 Dynes	0.604	0.8207	-0.2168	0.0146	3	3	21	18
15 Dynes vs. 35 Dynes	0.7544	0.8207	-0.06631	0.0146	3	3	6.424	18
48 Hours
Static vs. 15 Dynes	0.5231	0.6132	-0.09013	0.0146	3	3	8.732	18
Static vs. 35 Dynes	0.5231	0.532	-0.00889	0.0146	3	3	0.8613	18
15 Dynes vs. 35 Dynes	0.6132	0.532	0.08124	0.0146	3	3	7.87	18
