## Supplemental Data for "Shear Stress Induces a Time-Dependent Inflammatory Response in Human Monocyte-Derived Macrophages"

### Sheet: Abbreviations
The following sheets display the Two-Way ANOVA results and the Tukey's post hoc test for proteins evaluated
Abbreviations	Definitions
SS	Sum of Squares
DF	Degrees of Freedom
MS	Mean Squares
N1	Number of all values within column/row 1
N2	Number of all values within column/row 2
Mean 1	Mean of values within column/row 1
Mean 2	Mean of values within column/row 2
MS(Error)	(SS(Subjects) + SS(Residuals)) / (DF(Subjects) + DF(Residuals))
SEDifference
q	(|Mean1 - Mean2|)/SEDifference

### Sheet: CD206
Table Analyzed	CD206
Two-way ANOVA	Ordinary
Alpha	0.05
Source of Variation	% of total variation	P value	P value summary	Significant?
Interaction	10.78	0.0031	**	Yes
Shear Rate	59.28	<0.0001	****	Yes
Time Point	21.78	<0.0001	****	Yes
ANOVA table	SS	DF	MS	F (DFn, DFd)	P value
Interaction	902.3	4	225.6	F (4, 18) = 5.947	P=0.0031
Shear Rate	4961	2	2481	F (2, 18) = 65.39	P<0.0001
Time Point	1823	2	911.4	F (2, 18) = 24.03	P<0.0001
Residual	682.8	18	37.94
Data summary
Number of columns (Time Point)	3
Number of rows (Shear Rate)	3
Number of values	27
Compare cell means regardless of rows and columns
Number of families	1
Number of comparisons per family	36
Alpha	0.05
Tukey's multiple comparisons test	Mean Diff.	95.00% CI of diff.	Below threshold?	Summary	Adjusted P Value
Static:3 Hours vs. Static:24 Hours	-10.33	-27.95 to 7.287	No	ns	0.529
Static:3 Hours vs. Static:48 Hours	-1.6	-19.22 to 16.02	No	ns	>0.9999
Static:3 Hours vs. 15 Dynes:3 Hours	2.3	-15.32 to 19.92	No	ns	>0.9999
Static:3 Hours vs. 15 Dynes:24 Hours	-6.767	-24.39 to 10.85	No	ns	0.9038
Static:3 Hours vs. 15 Dynes:48 Hours	10	-7.621 to 27.62	No	ns	0.5687
Static:3 Hours vs. 35 Dynes:3 Hours	18.57	0.9460 to 36.19	Yes	*	0.0345
Static:3 Hours vs. 35 Dynes:24 Hours	14.37	-3.254 to 31.99	No	ns	0.1653
Static:3 Hours vs. 35 Dynes:48 Hours	48.8	31.18 to 66.42	Yes	****	<0.0001
Static:24 Hours vs. Static:48 Hours	8.733	-8.887 to 26.35	No	ns	0.7187
Static:24 Hours vs. 15 Dynes:3 Hours	12.63	-4.987 to 30.25	No	ns	0.2885
Static:24 Hours vs. 15 Dynes:24 Hours	3.567	-14.05 to 21.19	No	ns	0.998
Static:24 Hours vs. 15 Dynes:48 Hours	20.33	2.713 to 37.95	Yes	*	0.0169
Static:24 Hours vs. 35 Dynes:3 Hours	28.9	11.28 to 46.52	Yes	***	0.0005
Static:24 Hours vs. 35 Dynes:24 Hours	24.7	7.079 to 42.32	Yes	**	0.0028
Static:24 Hours vs. 35 Dynes:48 Hours	59.13	41.51 to 76.75	Yes	****	<0.0001
Static:48 Hours vs. 15 Dynes:3 Hours	3.9	-13.72 to 21.52	No	ns	0.9963
Static:48 Hours vs. 15 Dynes:24 Hours	-5.167	-22.79 to 12.45	No	ns	0.9777
Static:48 Hours vs. 15 Dynes:48 Hours	11.6	-6.021 to 29.22	No	ns	0.3871
Static:48 Hours vs. 35 Dynes:3 Hours	20.17	2.546 to 37.79	Yes	*	0.0181
Static:48 Hours vs. 35 Dynes:24 Hours	15.97	-1.654 to 33.59	No	ns	0.0936
Static:48 Hours vs. 35 Dynes:48 Hours	50.4	32.78 to 68.02	Yes	****	<0.0001
15 Dynes:3 Hours vs. 15 Dynes:24 Hours	-9.067	-26.69 to 8.554	No	ns	0.6801
15 Dynes:3 Hours vs. 15 Dynes:48 Hours	7.7	-9.921 to 25.32	No	ns	0.8272
15 Dynes:3 Hours vs. 35 Dynes:3 Hours	16.27	-1.354 to 33.89	No	ns	0.0838
15 Dynes:3 Hours vs. 35 Dynes:24 Hours	12.07	-5.554 to 29.69	No	ns	0.3403
15 Dynes:3 Hours vs. 35 Dynes:48 Hours	46.5	28.88 to 64.12	Yes	****	<0.0001
15 Dynes:24 Hours vs. 15 Dynes:48 Hours	16.77	-0.8540 to 34.39	No	ns	0.0694
15 Dynes:24 Hours vs. 35 Dynes:3 Hours	25.33	7.713 to 42.95	Yes	**	0.0022
15 Dynes:24 Hours vs. 35 Dynes:24 Hours	21.13	3.513 to 38.75	Yes	*	0.0122
15 Dynes:24 Hours vs. 35 Dynes:48 Hours	55.56	37.94 to 73.18	Yes	****	<0.0001
15 Dynes:48 Hours vs. 35 Dynes:3 Hours	8.567	-9.054 to 26.19	No	ns	0.7375
15 Dynes:48 Hours vs. 35 Dynes:24 Hours	4.367	-13.25 to 21.99	No	ns	0.9921
15 Dynes:48 Hours vs. 35 Dynes:48 Hours	38.8	21.18 to 56.42	Yes	****	<0.0001
35 Dynes:3 Hours vs. 35 Dynes:24 Hours	-4.2	-21.82 to 13.42	No	ns	0.9939
35 Dynes:3 Hours vs. 35 Dynes:48 Hours	30.23	12.61 to 47.85	Yes	***	0.0003
35 Dynes:24 Hours vs. 35 Dynes:48 Hours	34.43	16.81 to 52.05	Yes	****	<0.0001
Test details	Mean 1	Mean 2	Mean Diff.	SE of diff.	N1	N2	q	DF
Static:3 Hours vs. Static:24 Hours	55.53	65.87	-10.33	5.029	3	3	2.906	18
Static:3 Hours vs. Static:48 Hours	55.53	57.13	-1.6	5.029	3	3	0.4499	18
Static:3 Hours vs. 15 Dynes:3 Hours	55.53	53.23	2.3	5.029	3	3	0.6468	18
Static:3 Hours vs. 15 Dynes:24 Hours	55.53	62.3	-6.767	5.029	3	3	1.903	18
Static:3 Hours vs. 15 Dynes:48 Hours	55.53	45.53	10	5.029	3	3	2.812	18
Static:3 Hours vs. 35 Dynes:3 Hours	55.53	36.97	18.57	5.029	3	3	5.221	18
Static:3 Hours vs. 35 Dynes:24 Hours	55.53	41.17	14.37	5.029	3	3	4.04	18
Static:3 Hours vs. 35 Dynes:48 Hours	55.53	6.737	48.8	5.029	3	3	13.72	18
Static:24 Hours vs. Static:48 Hours	65.87	57.13	8.733	5.029	3	3	2.456	18
Static:24 Hours vs. 15 Dynes:3 Hours	65.87	53.23	12.63	5.029	3	3	3.553	18
Static:24 Hours vs. 15 Dynes:24 Hours	65.87	62.3	3.567	5.029	3	3	1.003	18
Static:24 Hours vs. 15 Dynes:48 Hours	65.87	45.53	20.33	5.029	3	3	5.718	18
Static:24 Hours vs. 35 Dynes:3 Hours	65.87	36.97	28.9	5.029	3	3	8.127	18
Static:24 Hours vs. 35 Dynes:24 Hours	65.87	41.17	24.7	5.029	3	3	6.946	18
Static:24 Hours vs. 35 Dynes:48 Hours	65.87	6.737	59.13	5.029	3	3	16.63	18
Static:48 Hours vs. 15 Dynes:3 Hours	57.13	53.23	3.9	5.029	3	3	1.097	18
Static:48 Hours vs. 15 Dynes:24 Hours	57.13	62.3	-5.167	5.029	3	3	1.453	18
Static:48 Hours vs. 15 Dynes:48 Hours	57.13	45.53	11.6	5.029	3	3	3.262	18
Static:48 Hours vs. 35 Dynes:3 Hours	57.13	36.97	20.17	5.029	3	3	5.671	18
Static:48 Hours vs. 35 Dynes:24 Hours	57.13	41.17	15.97	5.029	3	3	4.49	18
Static:48 Hours vs. 35 Dynes:48 Hours	57.13	6.737	50.4	5.029	3	3	14.17	18
15 Dynes:3 Hours vs. 15 Dynes:24 Hours	53.23	62.3	-9.067	5.029	3	3	2.55	18
15 Dynes:3 Hours vs. 15 Dynes:48 Hours	53.23	45.53	7.7	5.029	3	3	2.165	18
15 Dynes:3 Hours vs. 35 Dynes:3 Hours	53.23	36.97	16.27	5.029	3	3	4.574	18
15 Dynes:3 Hours vs. 35 Dynes:24 Hours	53.23	41.17	12.07	5.029	3	3	3.393	18
15 Dynes:3 Hours vs. 35 Dynes:48 Hours	53.23	6.737	46.5	5.029	3	3	13.08	18
15 Dynes:24 Hours vs. 15 Dynes:48 Hours	62.3	45.53	16.77	5.029	3	3	4.715	18
15 Dynes:24 Hours vs. 35 Dynes:3 Hours	62.3	36.97	25.33	5.029	3	3	7.124	18
15 Dynes:24 Hours vs. 35 Dynes:24 Hours	62.3	41.17	21.13	5.029	3	3	5.943	18
15 Dynes:24 Hours vs. 35 Dynes:48 Hours	62.3	6.737	55.56	5.029	3	3	15.63	18
15 Dynes:48 Hours vs. 35 Dynes:3 Hours	45.53	36.97	8.567	5.029	3	3	2.409	18
15 Dynes:48 Hours vs. 35 Dynes:24 Hours	45.53	41.17	4.367	5.029	3	3	1.228	18
15 Dynes:48 Hours vs. 35 Dynes:48 Hours	45.53	6.737	38.8	5.029	3	3	10.91	18
35 Dynes:3 Hours vs. 35 Dynes:24 Hours	36.97	41.17	-4.2	5.029	3	3	1.181	18
35 Dynes:3 Hours vs. 35 Dynes:48 Hours	36.97	6.737	30.23	5.029	3	3	8.501	18
35 Dynes:24 Hours vs. 35 Dynes:48 Hours	41.17	6.737	34.43	5.029	3	3	9.682	18

### Sheet: CD163
Table Analyzed	CD163
Two-way ANOVA	Ordinary
Alpha	0.05
Source of Variation	% of total variation	P value	P value summary	Significant?
Interaction	5.074	0.0461	*	Yes
Shear Rate	47.2	<0.0001	****	Yes
Time Point	40.13	<0.0001	****	Yes
ANOVA table	SS	DF	MS	F (DFn, DFd)	P value
Interaction	616	4	154	F (4, 18) = 3.006	P=0.0461
Shear Rate	5730	2	2865	F (2, 18) = 55.92	P<0.0001
Time Point	4871	2	2436	F (2, 18) = 47.54	P<0.0001
Residual	922.2	18	51.23
Data summary
Number of columns (Time Point)	3
Number of rows (Shear Rate)	3
Number of values	27
Compare cell means regardless of rows and columns
Number of families	1
Number of comparisons per family	36
Alpha	0.05
Tukey's multiple comparisons test	Mean Diff.	95.00% CI of diff.	Below threshold?	Summary	Adjusted P Value
Static:3 Hours vs. Static:24 Hours	21.37	0.8890 to 41.84	Yes	*	0.037
Static:3 Hours vs. Static:48 Hours	20.1	-0.3777 to 40.58	No	ns	0.0567
Static:3 Hours vs. 15 Dynes:3 Hours	8.6	-11.88 to 29.08	No	ns	0.8544
Static:3 Hours vs. 15 Dynes:24 Hours	24.7	4.222 to 45.18	Yes	*	0.0116
Static:3 Hours vs. 15 Dynes:48 Hours	49.3	28.82 to 69.78	Yes	****	<0.0001
Static:3 Hours vs. 35 Dynes:3 Hours	30.03	9.556 to 50.51	Yes	**	0.0018
Static:3 Hours vs. 35 Dynes:24 Hours	50.14	29.66 to 70.62	Yes	****	<0.0001
Static:3 Hours vs. 35 Dynes:48 Hours	67.45	46.98 to 87.93	Yes	****	<0.0001
Static:24 Hours vs. Static:48 Hours	-1.267	-21.74 to 19.21	No	ns	>0.9999
Static:24 Hours vs. 15 Dynes:3 Hours	-12.77	-33.24 to 7.711	No	ns	0.4536
Static:24 Hours vs. 15 Dynes:24 Hours	3.333	-17.14 to 23.81	No	ns	0.9996
Static:24 Hours vs. 15 Dynes:48 Hours	27.93	7.456 to 48.41	Yes	**	0.0037
Static:24 Hours vs. 35 Dynes:3 Hours	8.667	-11.81 to 29.14	No	ns	0.8494
Static:24 Hours vs. 35 Dynes:24 Hours	28.77	8.296 to 49.25	Yes	**	0.0027
Static:24 Hours vs. 35 Dynes:48 Hours	46.09	25.61 to 66.56	Yes	****	<0.0001
Static:48 Hours vs. 15 Dynes:3 Hours	-11.5	-31.98 to 8.978	No	ns	0.5812
Static:48 Hours vs. 15 Dynes:24 Hours	4.6	-15.88 to 25.08	No	ns	0.9959
Static:48 Hours vs. 15 Dynes:48 Hours	29.2	8.722 to 49.68	Yes	**	0.0024
Static:48 Hours vs. 35 Dynes:3 Hours	9.933	-10.54 to 30.41	No	ns	0.7396
Static:48 Hours vs. 35 Dynes:24 Hours	30.04	9.562 to 50.52	Yes	**	0.0018
Static:48 Hours vs. 35 Dynes:48 Hours	47.35	26.88 to 67.83	Yes	****	<0.0001
15 Dynes:3 Hours vs. 15 Dynes:24 Hours	16.1	-4.378 to 36.58	No	ns	0.1964
15 Dynes:3 Hours vs. 15 Dynes:48 Hours	40.7	20.22 to 61.18	Yes	****	<0.0001
15 Dynes:3 Hours vs. 35 Dynes:3 Hours	21.43	0.9557 to 41.91	Yes	*	0.0362
15 Dynes:3 Hours vs. 35 Dynes:24 Hours	41.54	21.06 to 62.02	Yes	****	<0.0001
15 Dynes:3 Hours vs. 35 Dynes:48 Hours	58.85	38.38 to 79.33	Yes	****	<0.0001
15 Dynes:24 Hours vs. 15 Dynes:48 Hours	24.6	4.122 to 45.08	Yes	*	0.0121
15 Dynes:24 Hours vs. 35 Dynes:3 Hours	5.333	-15.14 to 25.81	No	ns	0.9892
15 Dynes:24 Hours vs. 35 Dynes:24 Hours	25.44	4.962 to 45.92	Yes	**	0.009
15 Dynes:24 Hours vs. 35 Dynes:48 Hours	42.75	22.28 to 63.23	Yes	****	<0.0001
15 Dynes:48 Hours vs. 35 Dynes:3 Hours	-19.27	-39.74 to 1.211	No	ns	0.0745
15 Dynes:48 Hours vs. 35 Dynes:24 Hours	0.84	-19.64 to 21.32	No	ns	>0.9999
15 Dynes:48 Hours vs. 35 Dynes:48 Hours	18.15	-2.324 to 38.63	No	ns	0.1063
35 Dynes:3 Hours vs. 35 Dynes:24 Hours	20.11	-0.3710 to 40.58	No	ns	0.0566
35 Dynes:3 Hours vs. 35 Dynes:48 Hours	37.42	16.94 to 57.90	Yes	***	0.0001
35 Dynes:24 Hours vs. 35 Dynes:48 Hours	17.31	-3.164 to 37.79	No	ns	0.1376
Test details	Mean 1	Mean 2	Mean Diff.	SE of diff.	N1	N2	q	DF
Static:3 Hours vs. Static:24 Hours	70.87	49.5	21.37	5.844	3	3	5.17	18
Static:3 Hours vs. Static:48 Hours	70.87	50.77	20.1	5.844	3	3	4.864	18
Static:3 Hours vs. 15 Dynes:3 Hours	70.87	62.27	8.6	5.844	3	3	2.081	18
Static:3 Hours vs. 15 Dynes:24 Hours	70.87	46.17	24.7	5.844	3	3	5.977	18
Static:3 Hours vs. 15 Dynes:48 Hours	70.87	21.57	49.3	5.844	3	3	11.93	18
Static:3 Hours vs. 35 Dynes:3 Hours	70.87	40.83	30.03	5.844	3	3	7.268	18
Static:3 Hours vs. 35 Dynes:24 Hours	70.87	20.73	50.14	5.844	3	3	12.13	18
Static:3 Hours vs. 35 Dynes:48 Hours	70.87	3.413	67.45	5.844	3	3	16.32	18
Static:24 Hours vs. Static:48 Hours	49.5	50.77	-1.267	5.844	3	3	0.3065	18
Static:24 Hours vs. 15 Dynes:3 Hours	49.5	62.27	-12.77	5.844	3	3	3.089	18
Static:24 Hours vs. 15 Dynes:24 Hours	49.5	46.17	3.333	5.844	3	3	0.8066	18
Static:24 Hours vs. 15 Dynes:48 Hours	49.5	21.57	27.93	5.844	3	3	6.759	18
Static:24 Hours vs. 35 Dynes:3 Hours	49.5	40.83	8.667	5.844	3	3	2.097	18
Static:24 Hours vs. 35 Dynes:24 Hours	49.5	20.73	28.77	5.844	3	3	6.963	18
Static:24 Hours vs. 35 Dynes:48 Hours	49.5	3.413	46.09	5.844	3	3	11.15	18
Static:48 Hours vs. 15 Dynes:3 Hours	50.77	62.27	-11.5	5.844	3	3	2.783	18
Static:48 Hours vs. 15 Dynes:24 Hours	50.77	46.17	4.6	5.844	3	3	1.113	18
Static:48 Hours vs. 15 Dynes:48 Hours	50.77	21.57	29.2	5.844	3	3	7.066	18
Static:48 Hours vs. 35 Dynes:3 Hours	50.77	40.83	9.933	5.844	3	3	2.404	18
Static:48 Hours vs. 35 Dynes:24 Hours	50.77	20.73	30.04	5.844	3	3	7.269	18
Static:48 Hours vs. 35 Dynes:48 Hours	50.77	3.413	47.35	5.844	3	3	11.46	18
15 Dynes:3 Hours vs. 15 Dynes:24 Hours	62.27	46.17	16.1	5.844	3	3	3.896	18
15 Dynes:3 Hours vs. 15 Dynes:48 Hours	62.27	21.57	40.7	5.844	3	3	9.849	18
15 Dynes:3 Hours vs. 35 Dynes:3 Hours	62.27	40.83	21.43	5.844	3	3	5.186	18
15 Dynes:3 Hours vs. 35 Dynes:24 Hours	62.27	20.73	41.54	5.844	3	3	10.05	18
15 Dynes:3 Hours vs. 35 Dynes:48 Hours	62.27	3.413	58.85	5.844	3	3	14.24	18
15 Dynes:24 Hours vs. 15 Dynes:48 Hours	46.17	21.57	24.6	5.844	3	3	5.953	18
15 Dynes:24 Hours vs. 35 Dynes:3 Hours	46.17	40.83	5.333	5.844	3	3	1.291	18
15 Dynes:24 Hours vs. 35 Dynes:24 Hours	46.17	20.73	25.44	5.844	3	3	6.156	18
15 Dynes:24 Hours vs. 35 Dynes:48 Hours	46.17	3.413	42.75	5.844	3	3	10.35	18
15 Dynes:48 Hours vs. 35 Dynes:3 Hours	21.57	40.83	-19.27	5.844	3	3	4.662	18
15 Dynes:48 Hours vs. 35 Dynes:24 Hours	21.57	20.73	0.84	5.844	3	3	0.2033	18
15 Dynes:48 Hours vs. 35 Dynes:48 Hours	21.57	3.413	18.15	5.844	3	3	4.393	18
35 Dynes:3 Hours vs. 35 Dynes:24 Hours	40.83	20.73	20.11	5.844	3	3	4.865	18
35 Dynes:3 Hours vs. 35 Dynes:48 Hours	40.83	3.413	37.42	5.844	3	3	9.055	18
35 Dynes:24 Hours vs. 35 Dynes:48 Hours	20.73	3.413	17.31	5.844	3	3	4.19	18

### Sheet: CD80
Table Analyzed	CD80
Two-way ANOVA	Ordinary
Alpha	0.05
Source of Variation	% of total variation	P value	P value summary	Significant?
Interaction	9.088	<0.0001	****	Yes
Shear Rate	18.35	<0.0001	****	Yes
Time Point	71.33	<0.0001	****	Yes
ANOVA table	SS	DF	MS	F (DFn, DFd)	P value
Interaction	422.7	4	105.7	F (4, 18) = 33.34	P<0.0001
Shear Rate	853.7	2	426.8	F (2, 18) = 134.6	P<0.0001
Time Point	3318	2	1659	F (2, 18) = 523.4	P<0.0001
Residual	57.06	18	3.17
Data summary
Number of columns (Time Point)	3
Number of rows (Shear Rate)	3
Number of values	27
Compare cell means regardless of rows and columns
Number of families	1
Number of comparisons per family	36
Alpha	0.05
Tukey's multiple comparisons test	Mean Diff.	95.00% CI of diff.	Below threshold?	Summary	Adjusted P Value
Static:3 Hours vs. Static:24 Hours	19.47	14.37 to 24.56	Yes	****	<0.0001
Static:3 Hours vs. Static:48 Hours	34.05	28.95 to 39.14	Yes	****	<0.0001
Static:3 Hours vs. 15 Dynes:3 Hours	6.067	0.9730 to 11.16	Yes	*	0.013
Static:3 Hours vs. 15 Dynes:24 Hours	32.23	27.14 to 37.32	Yes	****	<0.0001
Static:3 Hours vs. 15 Dynes:48 Hours	36.64	31.55 to 41.73	Yes	****	<0.0001
Static:3 Hours vs. 35 Dynes:3 Hours	22.8	17.71 to 27.89	Yes	****	<0.0001
Static:3 Hours vs. 35 Dynes:24 Hours	35.39	30.29 to 40.48	Yes	****	<0.0001
Static:3 Hours vs. 35 Dynes:48 Hours	36.64	31.54 to 41.73	Yes	****	<0.0001
Static:24 Hours vs. Static:48 Hours	14.58	9.486 to 19.67	Yes	****	<0.0001
Static:24 Hours vs. 15 Dynes:3 Hours	-13.4	-18.49 to -8.306	Yes	****	<0.0001
Static:24 Hours vs. 15 Dynes:24 Hours	12.76	7.670 to 17.86	Yes	****	<0.0001
Static:24 Hours vs. 15 Dynes:48 Hours	17.17	12.08 to 22.27	Yes	****	<0.0001
Static:24 Hours vs. 35 Dynes:3 Hours	3.333	-1.760 to 8.427	No	ns	0.3943
Static:24 Hours vs. 35 Dynes:24 Hours	15.92	10.83 to 21.01	Yes	****	<0.0001
Static:24 Hours vs. 35 Dynes:48 Hours	17.17	12.08 to 22.26	Yes	****	<0.0001
Static:48 Hours vs. 15 Dynes:3 Hours	-27.98	-33.07 to -22.89	Yes	****	<0.0001
Static:48 Hours vs. 15 Dynes:24 Hours	-1.817	-6.910 to 3.277	No	ns	0.9336
Static:48 Hours vs. 15 Dynes:48 Hours	2.593	-2.500 to 7.687	No	ns	0.6913
Static:48 Hours vs. 35 Dynes:3 Hours	-11.25	-16.34 to -6.153	Yes	****	<0.0001
Static:48 Hours vs. 35 Dynes:24 Hours	1.34	-3.754 to 6.434	No	ns	0.9885
Static:48 Hours vs. 35 Dynes:48 Hours	2.59	-2.504 to 7.684	No	ns	0.6926
15 Dynes:3 Hours vs. 15 Dynes:24 Hours	26.16	21.07 to 31.26	Yes	****	<0.0001
15 Dynes:3 Hours vs. 15 Dynes:48 Hours	30.57	25.48 to 35.67	Yes	****	<0.0001
15 Dynes:3 Hours vs. 35 Dynes:3 Hours	16.73	11.64 to 21.83	Yes	****	<0.0001
15 Dynes:3 Hours vs. 35 Dynes:24 Hours	29.32	24.23 to 34.41	Yes	****	<0.0001
15 Dynes:3 Hours vs. 35 Dynes:48 Hours	30.57	25.48 to 35.66	Yes	****	<0.0001
15 Dynes:24 Hours vs. 15 Dynes:48 Hours	4.41	-0.6837 to 9.504	No	ns	0.1212
15 Dynes:24 Hours vs. 35 Dynes:3 Hours	-9.43	-14.52 to -4.336	Yes	***	0.0001
15 Dynes:24 Hours vs. 35 Dynes:24 Hours	3.157	-1.937 to 8.250	No	ns	0.461
15 Dynes:24 Hours vs. 35 Dynes:48 Hours	4.407	-0.6870 to 9.500	No	ns	0.1217
15 Dynes:48 Hours vs. 35 Dynes:3 Hours	-13.84	-18.93 to -8.746	Yes	****	<0.0001
15 Dynes:48 Hours vs. 35 Dynes:24 Hours	-1.253	-6.347 to 3.840	No	ns	0.9925
15 Dynes:48 Hours vs. 35 Dynes:48 Hours	-0.003333	-5.097 to 5.090	No	ns	>0.9999
35 Dynes:3 Hours vs. 35 Dynes:24 Hours	12.59	7.493 to 17.68	Yes	****	<0.0001
35 Dynes:3 Hours vs. 35 Dynes:48 Hours	13.84	8.743 to 18.93	Yes	****	<0.0001
35 Dynes:24 Hours vs. 35 Dynes:48 Hours	1.25	-3.844 to 6.344	No	ns	0.9926
Test details	Mean 1	Mean 2	Mean Diff.	SE of diff.	N1	N2	q	DF
Static:3 Hours vs. Static:24 Hours	37.23	17.77	19.47	1.454	3	3	18.94	18
Static:3 Hours vs. Static:48 Hours	37.23	3.187	34.05	1.454	3	3	33.12	18
Static:3 Hours vs. 15 Dynes:3 Hours	37.23	31.17	6.067	1.454	3	3	5.902	18
Static:3 Hours vs. 15 Dynes:24 Hours	37.23	5.003	32.23	1.454	3	3	31.35	18
Static:3 Hours vs. 15 Dynes:48 Hours	37.23	0.5933	36.64	1.454	3	3	35.64	18
Static:3 Hours vs. 35 Dynes:3 Hours	37.23	14.43	22.8	1.454	3	3	22.18	18
Static:3 Hours vs. 35 Dynes:24 Hours	37.23	1.847	35.39	1.454	3	3	34.42	18
Static:3 Hours vs. 35 Dynes:48 Hours	37.23	0.5967	36.64	1.454	3	3	35.64	18
Static:24 Hours vs. Static:48 Hours	17.77	3.187	14.58	1.454	3	3	14.18	18
Static:24 Hours vs. 15 Dynes:3 Hours	17.77	31.17	-13.4	1.454	3	3	13.04	18
Static:24 Hours vs. 15 Dynes:24 Hours	17.77	5.003	12.76	1.454	3	3	12.42	18
Static:24 Hours vs. 15 Dynes:48 Hours	17.77	0.5933	17.17	1.454	3	3	16.71	18
Static:24 Hours vs. 35 Dynes:3 Hours	17.77	14.43	3.333	1.454	3	3	3.243	18
Static:24 Hours vs. 35 Dynes:24 Hours	17.77	1.847	15.92	1.454	3	3	15.49	18
Static:24 Hours vs. 35 Dynes:48 Hours	17.77	0.5967	17.17	1.454	3	3	16.7	18
Static:48 Hours vs. 15 Dynes:3 Hours	3.187	31.17	-27.98	1.454	3	3	27.22	18
Static:48 Hours vs. 15 Dynes:24 Hours	3.187	5.003	-1.817	1.454	3	3	1.767	18
Static:48 Hours vs. 15 Dynes:48 Hours	3.187	0.5933	2.593	1.454	3	3	2.523	18
Static:48 Hours vs. 35 Dynes:3 Hours	3.187	14.43	-11.25	1.454	3	3	10.94	18
Static:48 Hours vs. 35 Dynes:24 Hours	3.187	1.847	1.34	1.454	3	3	1.304	18
Static:48 Hours vs. 35 Dynes:48 Hours	3.187	0.5967	2.59	1.454	3	3	2.52	18
15 Dynes:3 Hours vs. 15 Dynes:24 Hours	31.17	5.003	26.16	1.454	3	3	25.45	18
15 Dynes:3 Hours vs. 15 Dynes:48 Hours	31.17	0.5933	30.57	1.454	3	3	29.74	18
15 Dynes:3 Hours vs. 35 Dynes:3 Hours	31.17	14.43	16.73	1.454	3	3	16.28	18
15 Dynes:3 Hours vs. 35 Dynes:24 Hours	31.17	1.847	29.32	1.454	3	3	28.52	18
15 Dynes:3 Hours vs. 35 Dynes:48 Hours	31.17	0.5967	30.57	1.454	3	3	29.74	18
15 Dynes:24 Hours vs. 15 Dynes:48 Hours	5.003	0.5933	4.41	1.454	3	3	4.29	18
15 Dynes:24 Hours vs. 35 Dynes:3 Hours	5.003	14.43	-9.43	1.454	3	3	9.174	18
15 Dynes:24 Hours vs. 35 Dynes:24 Hours	5.003	1.847	3.157	1.454	3	3	3.071	18
15 Dynes:24 Hours vs. 35 Dynes:48 Hours	5.003	0.5967	4.407	1.454	3	3	4.287	18
15 Dynes:48 Hours vs. 35 Dynes:3 Hours	0.5933	14.43	-13.84	1.454	3	3	13.46	18
15 Dynes:48 Hours vs. 35 Dynes:24 Hours	0.5933	1.847	-1.253	1.454	3	3	1.219	18
15 Dynes:48 Hours vs. 35 Dynes:48 Hours	0.5933	0.5967	-0.003333	1.454	3	3	0.003243	18
35 Dynes:3 Hours vs. 35 Dynes:24 Hours	14.43	1.847	12.59	1.454	3	3	12.24	18
35 Dynes:3 Hours vs. 35 Dynes:48 Hours	14.43	0.5967	13.84	1.454	3	3	13.46	18
35 Dynes:24 Hours vs. 35 Dynes:48 Hours	1.847	0.5967	1.25	1.454	3	3	1.216	18
